# iGEM comes of age: trends in its research output

**DOI:** 10.1101/2021.01.21.424716

**Authors:** Ashwin K. Jainarayanan, Anastasios Galanis, Amatullah Mustafa Nakara, Guilherme E. Kundlatsch, Roger Rubio-Sánchez

## Abstract

The international Genetically Engineered Machine (iGEM) is an educational benchmark in synthetic biology. Eighteen years after its inception, it has also catalysed the infusion of synthetic biology with interdisciplinary fundamental and translational research as well as with inspired young scientists. Here, we communicate a quantitative analysis of compiled published work associated to iGEM projects, highlighting trends in their dissemination and versatility. As iGEM comes of age, we anticipate it will continue to revolutionise, alongside SynBio, several disciplines of science and industries through the development of synthetic biological systems towards a sustainable future.
