## Supplementary material for "iGEM comes of age: trends in its research output": Supplementary File 2.xlsx

### Sheet: Number of teams & participants
Year	Number of teams	Number of participants
2004	5	59
2005	14	104
2006	41	504
2007	53	748
2008	77	1046
2009	102	1538
2010	117	1877
2011	147	2267
2012	216	3328
2013	218	3585
2014	277	4787
2015	259	4573
2016	272	4919
2017	295	5391
2018	316	5795
2019	338	6396
2020	248	4785

### Sheet: Cumulative frequency 
Year	Cumulative number of teams	Cumulative number of participants
2004	5	59
2005	19	163
2006	60	667
2007	113	1415
2008	190	2461
2009	292	3999
2010	409	5876
2011	556	8143
2012	772	11471
2013	990	15056
2014	1267	19843
2015	1526	24416
2016	1798	29335
2017	2093	34726
2018	2409	40521
2019	2747	46917
2020	2995	51702

### Sheet: Number of teams & publications
Year	Number of published teams	Number of publications
2004	0	0
2005	0	0
2006	13	0
2007	4	12
2008	1	0
2009	3	1
2010	2	4
2011	9	1
2012	14	6
2013	20	3
2014	5	24
2015	4	3
2016	10	8
2017	17	10
2018	6	20
2019	1	12
2020	0	5

### Sheet: Elapsed time for publication
Year	Team name	Elapsed time	Rounded Elapsed time
2006	Arizona	7.03	7
2006	Brown	7.03	7
2006	Calgary	7.03	7
2006	Chiba	7.03	7
2006	Davidson and Missouri Western State University	7.03	7
2006	Edinburgh	6.03	6
2006	ICL	6.27	6
2006	IPN_UNAM_Mexico	7.03	7
2006	Mississippi	7.03	7
2006	MIT	42.03	42
2006	NCBS	7.03	7
2006	Penn_State	7.03	7
2006	Valencia	7.03	7
2007	Freiburg	17.6	18
2007	Glasgow	34.03	34
2007	Ljubljana	84.43	84
2007	Peking	28.3	28
2008	Heidelberg	31.33	31
2009	British_Columbia	11.03	11
2009	Cambridge	84	84
2009	PKU_Beijing	50.57	51
2010	Harvard	19.67	20
2010	UC_Davis	26.13	26
2011	Brown-Stanford	57.03	57
2011	BU_Wellesley_Software	37.63	38
2011	Glasgow	5.17	5
2011	Imperial_College_London	30.43	30
2011	METU-BIN_Ankara	7.03	7
2011	Peking	6.13	6
2011	Peking_S	15.93	16
2011	Wageningen_UR	6.47	6
2011	Washington	10.87	11
2012	Austin_Texas	25.03	25
2012	Berkeley	32.3	32
2012	Cornell	79.6	80
2012	Groningen	25.63	26
2012	LMU-Munich	61.93	62
2012	Minnesota	52.03	52
2012	NRP-UEA-Norwich	19.83	20
2012	Penn	13.9	14
2012	Slovenia	22.97	23
2012	Slovenia	25.63	26
2012	Tianjin	57.23	57
2012	UGA-Georgia	59.03	59
2012	UGA-Georgia	39.57	40
2012	uOttawa_CA	31.03	31
2013	BostonU	31.03	31
2013	Buenos_Aires	49.27	49
2013	Cornell	13.63	14
2013	CU-Boulder	13.63	14
2013	Edinburgh	13.63	14
2013	Freiburg	13.63	14
2013	GeorgiaTech	13.63	14
2013	Greensboro-Austin	13.03	13
2013	Paris_Bettencourt	13.63	14
2013	SJTU-BioX-Shanghai	13.63	14
2013	Stanford-Brown	66.2	66
2013	Tsinghua-A	41.03	41
2013	TU-Munich	13.63	14
2013	UC_Davis	56.03	56
2013	UCSF	12.63	13
2013	UNITN-Trento	12.97	13
2013	Valencia_Biocampus	3.13	3
2013	Wageningen_UR	13.63	14
2013	WHU-China	13.63	14
2013	ZJU-China	13.63	14
2014	Austin_Texas	22.67	23
2014	Cambridge-JIC	4.57	5
2014	Imperial	19.47	19
2014	UCL	14.03	14
2014	UGA-Georgia	35.03	35
2015	Heidelberg	42.03	42
2015	Northeastern_Boston	50.3	50
2015	Peking	11.33	11
2015	TU_Delft	29.8	30
2016	Arizona_State	16.3	16
2016	Evry	6.33	6
2016	Groningen	6.03	6
2016	Imperial_College	20.03	20
2016	Peking	23.63	24
2016	Slovenia	26.93	27
2016	Technion_Israel	4.2	4
2016	TU-Eindhoven	21.67	22
2016	UCAS	19.03	19
2016	Wageningen_UR	26.73	27
2017	AHUT_China	17.03	17
2017	Arizona_State	13.63	14
2017	Calgary	5.07	5
2017	Dalhousie	8.6	9
2017	Glasgow	4.9	5
2017	IIT-Madras	20.03	20
2017	IONIS-PARIS	4.9	5
2017	Kingsborough_NY	4.9	5
2017	Munich	20.4	20
2017	Newcastle	12.5	13
2017	Penn	10.4	10
2017	Stanford-Brown	7.4	7
2017	SVCE, Chennai	4.77	5
2017	SYSU-Software	13.03	13
2017	TU Dresden	33.03	33
2017	TUDelft	18.5	19
2017	William_and_Mary	6.03	6
2018	GO_Paris-Saclay	1.33	1
2018	Leiden	23.47	23
2018	TAS_Taipei	7.7	8
2018	TU-Eindhoven	9.47	9
2018	TU-Eindhoven	15.9	16
2018	TUDelft	6.03	6
2019	Tsinghua	12.97	13

### Sheet: Cumulative frequency
Year	Cumulative number of publications	Cumulative number of published teams
2004	0	0
2005	0	0
2006	0	13
2007	12	17
2008	12	18
2009	13	21
2010	17	23
2011	18	32
2012	24	46
2013	27	66
2014	51	71
2015	54	75
2016	62	85
2017	72	102
2018	92	108
2019	104	109
2020	109	109

### Sheet: Publications per track
Track	Publications
Foundational advance	27
Environment	14
Food and Energy	5
Food and Nutrition	3
Medical	2
Health and Medicine	5
Diagnostics	1
Therapeutics	2
Information processing	7
Software tools	4
New Application	24
Hardware	2
Manufacturing	12
Measurement	1
Total	109

### Sheet: Sheet1
Region	Participating teams	Published Teams
North America	947	40
Asia	1101	21
Europe	780	46
Latin America	143	2
Africa	15	0
